# PubPlant – a continuously updated online resource for sequenced and published plant genomes

**DOI:** 10.1101/2025.03.12.642823

**Authors:** Rainer Schwacke, Marie Bolger, Björn Usadel

## Abstract

Advances in next-generation sequencing technologies over the last decade have substantially reduced the cost and effort required to sequence plant genomes. Whereas early efforts focused primarily on economically important crops and model species, attention has now turned to a broader range of plants, including those with larger and more complex genomes. In 2024, the genomes of 500 plant species were published, including 370 sequenced for the first time. Tracking and providing access to published plant genomes (now covering more than 1800 species) is an invaluable service for plant researchers. PubPlant is an online resource that serves this purpose by cataloging published plant genome sequences and offering multiple visualizations (https://www.plabipd.de/pubplant_main.html). It includes a chronology of genome publications, and cladograms to display the phylogenetic relationships among the sequenced plants. An overview diagram for seed plants highlights taxonomic orders and families with sequenced species, and reveals those that have been overlooked thus far. As a use case for PubPlant, we evaluated the status of sequenced food crops. We found that the five plant families featuring the most food crops were those containing the most sequenced plant species.
