## Supplementary material for "PubPlant – a continuously updated online resource for sequenced and published plant genomes": List of food crop categories (FAOSTAT) ranked by production quantity

### Sheet: Sheet1
Top 120 food crop categories according to FAOSTAT, data for the year 2022
Food crop category	Ranking	Total production quantity	Main producers (by production quantity)
Sugar cane	1	1922060000	Brazil (37.7%), India (22.9%), China (5.4%)
Maize	2	1173366000	USA (29.9%), China (23.7%), Brazil (9.3%)
Wheat	3	808442000	China (17.0%), India (13.3%), Russian Federation (12.9%)
Rice	4	776461000	China (27.1%), India (25.3%), Bangladesh (7.4%)
Oil palm fruit	5	424587000	Indonesia (60.5%), Malaysia (21.8%), Thailand (4.5%)
Potatoes	6	374778000	China (25.5%), India (15.0%), Ukraine (5.6%)
Soya beans	7	348856000	Brazil (34.6%), USA (33.4%), Argentina (12.6%)
Cassava (fresh)	8	330409000	Nigeria (18.4%), DR of the Congo (14.8%), Thailand (10.3%)
Sugar beet	9	260999000	Russian Federation (18.7%), France (12.1%), USA (11.3%)
Tomatoes	10	186108000	China (36.7%), India (11.1%), Türkiye (7.0%)
Barley	11	154877000	Russian Federation (15.1%), Australia (9.3%), France (7.3%)
Bananas	12	135112000	India (25.6%), China (9.0%), Indonesia (6.8%)
Onions and shallots	13	115587000	India (27.4%), China (22.1%), Egypt (3.2%)
Watermelons	14	99958000	China (60.6%), Türkiye (3.4%), India (3.3%)
Apples	15	95836000	China (49.6%), Türkiye (5.0%), United States of America (4.6%)
Cucumbers and gherkins	16	94718000	China (81.6%), Türkiye (2.0%), Russian Federation (1.7%)
Yams	17	88257000	Nigeria (69.3%), Ghana (12.1%), Côte d'Ivoire (8.6%)
Rapeseed	18	87221000	Canada (21.4%), China (17.8%), India (13.7%)
Sweet potatoes	19	86410000	China (54.2%), Malawi (9.3%), Tanzania (4.9%)
Oranges	20	76410000	Brazil (22.2%), India (13.3%), China (10.1%)
Grapes	21	74943000	China (16.9%), Italy (11.3%), France (8.3%)
Cabbages	22	72604000	China (49.0%), India (13.5%), Republic of Korea (3.3%)
Coconuts (in shell)	23	62409000	Indonesia (27.5%), Philippines (23.9%), India (21.3%)
Eggplants	24	59313000	China (64.6%), India (21.5%), Egypt (2.4%)
Mangoes, guavas and mangosteens	25	59152000	India (44.5%), Indonesia (7.0%), China (6.7%)
Sorghum	26	57582000	Nigeria (11.8%), Sudan (9.1%), United States of America (8.3%)
Sunflower seed	27	54286000	Russian Federation (30.1%), Ukraine (20.9%), Argentina (7.5%)
Groundnuts (excluding shelled)	28	54239000	China (33.9%), India (18.7%), Nigeria (7.9%)
Tangerines, mandarins, clementines	29	44180000	China (61.5%), Türkiye (4.2%), Spain (4.1%)
Plantains and cooking bananas	30	44151000	Uganda (23.6%), DR of the Congo (11.1%), Ghana (10.9%)
Carrots and turnips	31	42233000	China (44.4%), Uzbekistan (9.3%), USA (3.3%)
Chillies and peppers	32	41882000	China (41.0%), Mexico (7.6%), Türkiye (7.2%)
Peas	33	35111000	China (37.2%), India (20.5%), Russian Federation (10.7%)
Spinach	34	33116000	China (92.6%), United States of America (1.2%), Türkiye (0.7%)
Millet	35	30860000	India (38.4%), Niger (11.9%), China (8.8%)
Tea leaves	36	29761000	China (48.9%), India (20.1%), Kenya (7.8%)
Pineapples	37	29361000	Indonesia (10.9%), Philippines (9.9%), Costa Rica (9.9%)
Green garlic	38	29149000	China (73.4%), India (11.0%), Bangladesh (1.8%)
Cantaloupes and other melons	39	28558000	China (49.9%), Türkiye (5.6%), India (5.2%)
Lettuce and chicory	40	27149000	China (55.2%), United States of America (12.2%), India (4.3%)
Oats	41	26385000	Canada (19.8%), Russian Federation (17.2%), Australia (6.6%)
Peaches and nectarines	42	26354000	China (63.8%), Italy (4.4%), Türkiye (3.8%)
Pears	43	26325000	China (73.6%), USA (2.2%), Argentina (2.2%)
Cauliflowers and broccoli	44	26058000	China (37.1%), India (36.7%), United States of America (3.6%)
Pumpkins, squash and gourds	45	22806000	China (32.3%), Ukraine (4.8%), Russian Federation (4.6%)
Lemons and limes	46	21530000	India (17.5%), Mexico (14.4%), China (12.2%)
Olives	47	18400000	Spain (21.4%), Türkiye (16.2%), Italy (11.7%)
Chick peas (dry)	48	18095000	India (74.8%), Australia (5.9%), Türkiye (3.2%)
Taro	49	17718000	Nigeria (46.3%), China (11.0%), Cameroon (10.7%)
Triticale	50	14158000	Poland (38.4%), Germany (13.6%), France (11.4%)
Papayas	51	13822000	India (38.6%), Dominican Republic (9.3%), Mexico (8.2%)
Rye	52	13143000	Germany (23.8%), Poland (17.8%), Russian Federation (16.6%)
Plums and sloes	53	12391000	China (54.6%), Romania (5.4%), Serbia (3.9%)
Okra	54	11233000	India (61.2%), Nigeria (17.0%), Mali (6.8%)
Coffee (green)	55	10782000	Brazil (29.4%), Viet Nam (18.1%), Indonesia (7.4%)
Cow peas (dry)	56	9775000	Nigeria (42.3%), Niger (29.3%), Burkina Faso (8.5%)
Pomelos and grapefruits	57	9762000	China (53.6%), Viet Nam (11.7%), Mexico (5.0%)
Dates	58	9748000	Egypt (17.8%), Saudi Arabia (16.5%), Algeria (12.8%)
Strawberries	59	9570000	China (35.2%), USA (13.2%), Türkiye (7.6%)
Avocados	60	8978000	Mexico (28.2%), Colombia (12.1%), Peru (9.7%)
Asparagus	61	8824000	China (87.1%), Peru (4.3%), Mexico (3.5%)
Broad beans	62	7787000	China (24.4%), Ethiopia (14.6%), United Kingdom (8.5%)
Sesame seed	63	6741000	Sudan (18.3%), India (11.7%), Myanmar (11.3%)
Lentils (dry)	64	6656000	Canada (34.6%), India (19.1%), Australia (15.0%)
Cocoa beans	65	5875000	Côte d'Ivoire (38.0%), Ghana (18.9%), Indonesia (11.4%)
Pigeon peas (dry)	66	5327000	India (79.2%), Malawi (8.4%), Myanmar (6.1%)
Cashew	67	5183000	Brazil (23.8%), Côte d'Ivoire (18.7%), India (14.5%)
Ginger (raw)	68	4874000	India (45.5%), Nigeria (15.3%), China (13.9%)
Kiwi fruit	69	4539000	China (52.4%), New Zealand (13.3%), Italy (11.5%)
Persimmons	70	4436000	China (78.2%), Republic of Korea (5.2%), Japan (4.9%)
Linseed	71	3974000	Russian Federation (44.5%), Kazakhstan (21.3%), Canada (11.9%)
Walnuts (in shell)	72	3874000	China (36.1%), USA (17.6%), Iran (9.2%)
Apricots	73	3863000	Türkiye (20.8%), Uzbekistan (11.7%), Iran (7.9%)
Almonds (in shell)	74	3630000	United States of America (51.2%), Australia (9.9%), Spain (6.8%)
Cherries	75	2765000	Türkiye (23.7%), Chile (16.0%), Uzbekistan (7.8%)
Anise, badian, coriander, cumin, caraway, fennel and juniper berries (raw)	76	2751000	India (68.6%), Türkiye (12.6%), Mexico (5.0%)
Areca nuts	77	2542000	India (65.5%), Bangladesh (13.1%), Myanmar (9.3%)
Buckwheat	78	2235000	Russian Federation (54.7%), China (22.7%), Ukraine (6.6%)
Chestnuts (in shell)	79	2131000	China (73.3%), Spain (8.2%), Bolivia (3.9%)
Leeks and other alliaceous vegetables	80	2109000	Indonesia (30.3%), Türkiye (8.0%), France (7.5%)
Castor oil seeds	81	1830000	India (88.5%), Mozambique (4.0%), Brazil (1.4%)
Maté leaves	82	1653000	Argentina (56.3%), Brazil (37.4%), Paraguay (6.3%)
Lupins	83	1633000	Australia (58.6%), Poland (21.7%), Russian Federation (6.5%)
Sour cherries	84	1593000	Russian Federation (18.7%), Poland (11.5%), Ukraine (11.3%)
Artichokes	85	1585000	Egypt (29.0%), Italy (23.9%), Spain (12.6%)
String beans	86	1376000	United States of America (47.0%), Morocco (14.5%), Mexico (9.1%)
Figs	87	1242000	Türkiye (28.2%), Egypt (15.1%), Algeria (9.0%)
Blueberries	88	1229000	United States of America (25.8%), Peru (23.8%), Canada (14.7%)
Hazelnuts (in shell)	89	1196000	Türkiye (64.0%), Italy (8.3%), Azerbaijan (6.0%)
Tallowtree seeds	90	1039000	China (100.0%)
Pistachios (in shell)	91	1027000	USA (39.0%), Iran (Islamic Republic of) (23.5%), Türkiye (23.3%)
Safflower seed	92	996000	Kazakhstan (44.9%), Russian Federation (22.4%), USA (7.5%)
Raspberries	93	948000	Russian Federation (22.4%), Mexico (18.3%), Serbia (12.2%)
Mustard seed	94	853000	Nepal (27.0%), Russian Federation (21.5%), Canada (19.0%)
Karite nuts	95	816000	Nigeria (42.8%), Mali (26.4%), Burkina Faso (13.0%)
Pepper (Piper spp.) (raw)	96	813000	Viet Nam (33.5%), Brazil (15.8%), Indonesia (10.1%)
Currants	97	764000	Russian Federation (66.6%), Poland (19.1%), Ukraine (3.2%)
Quinces	98	702000	Türkiye (28.1%), China (15.7%), Uzbekistan (12.9%)
Vetches	99	684000	Ethiopia (44.4%), Russian Federation (20.2%), Mexico (16.2%)
Fonio	100	659000	Guinea (74.0%), Nigeria (12.8%), Mali (5.7%)
Cranberries	101	583000	United States of America (62.7%), Canada (35.9%), Türkiye (0.7%)
Tung nuts	102	454000	China (85.6%), Paraguay (11.5%), Argentina (1.3%)
Yautia	103	396000	Cuba (22.7%), Venezuela (22.3%), Dominican Republic (12.7%)
Kola nuts	104	315000	Nigeria (55.3%), Côte d'Ivoire (18.6%), Cameroon (15.4%)
Bambara beans (dry)	105	247000	Niger (25.1%), Burkina Faso (23.2%), Cameroon (16.5%)
Canary seed	106	246000	Canada (64.9%), Thailand (14.9%), Argentina (14.7%)
Cinnamon and cinnamon-tree flowers (raw)	107	223000	China (40.6%), Viet Nam (23.9%), Indonesia (23.2%)
Cloves (whole stems)	108	183000	Indonesia (73.0%), Madagascar (13.3%), Tanzania (4.7%)
Quinoa	109	159000	Peru (71.3%), Bolivia (28.1%), Ecuador (0.6%)
Hop cones	110	159000	Ethiopia (30.5%), USA (29.0%), Germany (21.7%)
Nutmeg, mace, cardamoms (raw)	111	139000	India (29.5%), Indonesia (29.2%), Guatemala (26.2%)
Gooseberries	112	95000	Russian Federation (89.0%), Ukraine (8.0%), United Kingdom (2.4%)
Brazil nuts (in shell)	113	79000	Brazil (48.1%), Bolivia (Plurinational State of) (42.9%), Peru (8.9%)
Locust beans	114	56000	Türkiye (44.5%), Morocco (39.1%), Lebanon (7.1%)
Peppermint and spearmint	115	51000	Morocco (84.0%), Argentina (13.7%), Mexico (2.3%)
Hempseed	116	42000	Canada (78.0%), Australia (8.5%), Russian Federation (5.0%)
Chicory roots	117	33000	South Africa (38.1%), Ukraine (19.5%), Philippines (15.1%)
Poppy seed	118	15000	Türkiye (82.4%), Palestine (10.2%), Serbia (7.2%)
Vanilla (raw)	119	8000	Madagascar (39.4%), Indonesia (25.5%), Mexico (9.2%)
